# Pou5f3, SoxB1 and Nanog remodel chromatin on High Nucleosome Affinity Regions at Zygotic Genome Activation

**DOI:** 10.1101/344168

**Authors:** Marina Veil, Lev Yampolsky, Björn Grüning, Daria Onichtchouk

**Affiliations:** Department of Developmental Biology, Institute of Biology I, Faculty of Biology, Albert Ludwigs University of Freiburg, Hauptstrasse 1, 79104, Freiburg, Germany; Department of Biological Sciences, East Tennessee State University, Johnson City, TN, USA; Zoological Institute, Basel University, Basel, Switzerland; Department of Computer Science, Albert Ludwigs University of Freiburg, 79110, Freiburg, Germany; Center for Biological Systems Analysis (ZBSA), University of Freiburg, Freiburg, Germany; Signalling Research centers BIOSS and CIBSS, Freiburg, Germany; Institute of Developmental Biology RAS, Moscow, Russia

## Abstract

The zebrafish embryo is mostly transcriptionally quiescent during the first 10 cell cycles, until the main wave of Zygotic Genome Activation (ZGA) occurs, accompanied by fast chromatin remodeling. At ZGA, homologs of mammalian stem cell transcription factors (TFs) Pou5f3, Nanog and Sox19b bind to thousands of developmental enhancers to initiate transcription. So far, how these TFs influence chromatin dynamics at ZGA has remained unresolved. To address this question, we analyzed nucleosome positions in wild-type and Maternal-Zygotic (MZ) mutants for *pou5f3* and *nanog* by MNase-seq. We show that Nanog, Sox19b and Pou5f3 bind to the High Nucleosome Affinity Regions (HNARs). HNARs are spanning over 600 bp, featuring high *in vivo* and predicted *in vitro* nucleosome occupancy and high predicted propeller twist DNA shape value. We suggest a two-step nucleosome destabilization-depletion model, where the same intrinsic DNA properties of HNAR promote both high nucleosome occupancy and differential binding of TFs. In the first step, already prior to ZGA, Pou5f3 and Nanog destabilize nucleosomes on HNAR centers genome-wide. In the second step, post-ZGA, Nanog, Pou5f3 and SoxB1 maintain open chromatin state on the subset of HNARs, acting synergistically. Nanog binds to the HNAR center, while the Pou5f3 stabilizes the flanks. The HNAR model will provide a useful tool for genome regulatory studies in the variety of biological systems.
