## Supplemental Table S2 for "Pou5f3, SoxB1 and Nanog remodel chromatin on High Nucleosome Affinity Regions at Zygotic Genome Activation"

### Sheet: Pousox
>pou:sox_motif1
0.070234	0.498328	0.06689	0.364548
0.563545	0.028428	0.070234	0.337793
0.035117	0.102007	0.048495	0.814381
0.117057	0.001672	0.075251	0.80602
0.095318	0.391304	0.414716	0.098662
0.571906	0	0.016722	0.411371
0.237458	0.264214	0.180602	0.317726
0.894649	0.01505	0.025084	0.065217
0	0.003344	0.01505	0.981605
0	0	0.879599	0.120401
0.028428	0.69398	0.11204	0.165552
0.662207	0	0.046823	0.29097
0.578595	0.065217	0.197324	0.158863
0.757525	0.035117	0.137124	0.070234
0.140468	0.115385	0.120401	0.623746
>pou:sox_motif2
0.88764	0	0.11236	0
0	0	0	1
0	0	1	0
0	1	0	0
0.620787	0	0	0.379213
1	0	0	0
1	0	0	0
0	0	0	1
>pou:sox_motif3
0.038462	0.061538	0	0.9
0.007692	0.023077	0.138462	0.830769
0.123077	0.415385	0.261538	0.2
0.638462	0.046154	0.076923	0.238462
0.284615	0.261538	0.123077	0.330769
0.869231	0	0.046154	0.084615
0.007692	0	0.007692	0.984615
0	0.007692	0.961538	0.030769
0.007692	0.723077	0.061538	0.207692
0.784615	0	0	0.215385
0.823077	0.007692	0.107692	0.061538
0.961538	0.038462	0	0
0.023077	0.115385	0.061538	0.8
0.169231	0.123077	0.438462	0.269231

### Sheet: sox
>sox_motif1
0.120482	0.151606	0.261044	0.466867
0	0.551205	0.167671	0.281124
0	0.448795	0	0.551205
0.337349	0	0	0.662651
0	0	0.003012	0.996988
0	0	0	1
0	0.001004	0.996988	0.002008
>sox_motif2
0.088889	0.374074	0.244444	0.292593
0.166667	0.218519	0.207407	0.407407
0.033333	0.422222	0.296296	0.248148
0.022222	0.737037	0.062963	0.177778
0	0.662963	0	0.337037
0.462963	0	0	0.537037
0	0.040741	0	0.959259
0	0	0	1
0	0.188889	0.811111	0
0.166667	0	0	0.833333
0.025926	0.292593	0.377778	0.303704
0.155556	0.285185	0.081481	0.477778
0.085185	0.32963	0.185185	0.4
0.114815	0.285185	0.255556	0.344444
0.118519	0.459259	0.259259	0.162963
>sox_motif3
0	0.719298	0.118421	0.162281
0	0.548246	0	0.451754
0.45614	0	0	0.54386
0	0	0	1
0	0	0	1
0	0	1	0
0	0	0	1
0.030702	0.223684	0.171053	0.574561

### Sheet: nanog1
>nanog1
0.370741	0.074148	0.486974	0.068136
0	0	0	1
0	0	1	0
0.076152	0.252505	0.06012	0.611222
0.274549	0	0.218437	0.507014
0.823647	0	0.176353	0
1	0	0	0
0	0	0	1
0	0	1	0
0.350701	0.022044	0.286573	0.340681
0.158317	0.172345	0.52505	0.144289

### Sheet: nanog2
>nanog2-1
0	0.241176	0	0.758824
0.614118	0	0.385882	0
1	0	0	0
0	0	0	1
0	0	1	0
0	0	1	0
0	1	0	0
0	0.469412	0	0.530588
>nanog2-2
0.173469	0.091837	0.581633	0.153061
0.112245	0.5	0	0.387755
0.326531	0	0.010204	0.663265
0.571429	0	0.408163	0.020408
1	0	0	0
0	0.010204	0	0.989796
0.05102	0	0.785714	0.163265
0	0	0.632653	0.367347
0.020408	0.397959	0.55102	0.030612
0.061224	0.510204	0.040816	0.387755
0.071429	0.530612	0.05102	0.346939
>nanog2-3
0.081871	0.187135	0.175439	0.555556
0.134503	0.070175	0.637427	0.157895
0.093567	0.508772	0.081871	0.315789
0.081871	0	0.011696	0.906433
0.479532	0	0.51462	0.005848
0.994152	0	0	0.005848
0	0	0	1
0.005848	0	0.883041	0.111111
0.076023	0	0.77193	0.152047
0.046784	0.391813	0.502924	0.05848
0.040936	0.497076	0.070175	0.391813
>nanog2-4
0.043478	0.434783	0	0.521739
0.173913	0.043478	0.043478	0.73913
0.521739	0	0.478261	0
1	0	0	0
0	0	0	1
0	0	0.956522	0.043478
0	0	0.608696	0.391304
0	0.304348	0.608696	0.086957
0	0.565217	0.130435	0.304348
0	0.304348	0.043478	0.652174
>nanog2-5
0.396226	0.037736	0.566038	0
1	0	0	0
0	0	0	1
0	0	0.849057	0.150943
0.018868	0	0.698113	0.283019
0.037736	0.320755	0.471698	0.169811
0	0.603774	0	0.396226
0.056604	0.54717	0.056604	0.339623
0.584906	0	0	0.415094
0.018868	0.188679	0.188679	0.603774
0.037736	0.113208	0.018868	0.830189

### Sheet: repeats
>ATSS-1
0.93177	0.00693	0.03838	0.022921
0.011194	0.034648	0.00533	0.948827
0.046908	0.401386	0.522388	0.029318
0.017591	0.409915	0.533049	0.039446
0.945629	0.007463	0.028252	0.018657
0.015991	0.026119	0.00693	0.950959
0.027719	0.41951	0.533049	0.019723
0.03678	0.41258	0.530384	0.020256
0.936567	0.002665	0.037313	0.023454
0.025053	0.011194	0.013859	0.949893
0.016525	0.423774	0.53145	0.028252
0.056503	0.411514	0.50533	0.026652
0.939765	0.013326	0.030384	0.016525
0.033049	0.035181	0.002665	0.929104
0.023454	0.422175	0.52452	0.029851
0.034648	0.407249	0.523987	0.034115
0.934968	0.00533	0.035714	0.023987
0.018657	0.042644	0.005864	0.932836
0.040512	0.418443	0.497868	0.043177
0.048507	0.392857	0.514925	0.04371
0.921109	0.003198	0.046908	0.028785
>ATSS-2
0.010438	0.028184	0.005219	0.956159
0.046973	0.390397	0.511482	0.051148
0.028184	0.384134	0.544885	0.042797
0.942589	0.007307	0.031315	0.018789
0.009395	0.017745	0.008351	0.964509
0.04071	0.402923	0.522965	0.033403
0.031315	0.403967	0.539666	0.025052
0.956159	0.001044	0.033403	0.009395
0.016701	0.021921	0.006263	0.955115
0.029228	0.385177	0.528184	0.057411
0.031315	0.378914	0.538622	0.051148
0.913361	0.011482	0.055324	0.019833
0.034447	0.032359	0.017745	0.915449
0.06263	0.367432	0.492693	0.077244
0.066806	0.360125	0.512526	0.060543
>ATSS-3
0	0.076142	0.060914	0.862944
0.091371	0	0.908629	0
0.116751	0	0.852792	0.030457
0.822335	0.025381	0.071066	0.081218
0.005076	0.015228	0.025381	0.954315
0.045685	0	0.954315	0
0.030457	0	0.969543	0
0.700508	0.055838	0.106599	0.137056
0.055838	0.111675	0.025381	0.807107
0.152284	0.005076	0.781726	0.060914
0.111675	0.010152	0.857868	0.020305
>GAGA_repeat2
0.250399	0.07496	0.633174	0.041467
0.446571	0.089314	0.371611	0.092504
0.363636	0.011164	0.559809	0.065391
0.414673	0.08134	0.401914	0.102073
0.169059	0.019139	0.578947	0.232855
0.39075	0.009569	0.550239	0.049442
0.102073	0.07815	0.802233	0.017544
0.532695	0.004785	0.274322	0.188198
0.07496	0.033493	0.727273	0.164274
0.38437	0.028708	0.421053	0.165869
0.060606	0.036683	0.888357	0.014354
0.569378	0	0.38756	0.043062
0.218501	0.07496	0.684211	0.022329
0.449761	0.009569	0.352472	0.188198
0.041467	0.051037	0.744817	0.162679
0.382775	0.08453	0.505582	0.027113
0.261563	0.00638	0.460925	0.271132
0.263158	0.057416	0.511962	0.167464
0.232855	0.052632	0.714514	0
0.503987	0.059011	0.376396	0.060606
0.130781	0.07496	0.60925	0.185008
>GAGA repeat1 (reverse)
0.036554	0.023499	0.036554	0.903394
0.017406	0.950392	0.019147	0.013055
0.087903	0.014795	0.012185	0.885117
0.008703	0.767624	0.036554	0.187119
0.011314	0.022628	0.012185	0.953873
0	0.990426	0.002611	0.006963
0.063534	0.034813	0.009574	0.89208
0.007833	0.789382	0.02785	0.174935
0.022628	0.021758	0.009574	0.94604
0.004352	0.963446	0.014795	0.017406
0.08094	0.018277	0.017406	0.883377
0.002611	0.806789	0.024369	0.166232
0.056571	0.037424	0.006963	0.899043
0.012185	0.922541	0.034813	0.030461
0.086162	0.038294	0.024369	0.851175
>TGTG_repeat
0.008	0.003	0.984	0.005
0.006	0.009	0	0.985
0.015	0	0.984	0.001
0.016	0	0	0.984
0.001	0.001	0.99	0.008
0	0	0	1
0	0	1	0
0	0	0	1
0	0	1	0
0	0	0	1
0	0	1	0
0	0	0	1
0	0.002	0.998	0
0	0	0	1
0	0	1	0
0	0.009	0	0.991
0.008	0	0.99	0.002
0.002	0.001	0.002	0.995
0.002	0	0.998	0
0.001	0.001	0	0.998
0.002	0	0.996	0.002

### Sheet: b-HLH
>b-HLH motif
0	1	0	0
0.592593	0	0	0.407407
0	0	1	0
0	1	0	0
0.449735	0	0	0.550265
0	0.328042	0.671958	0
0.343915	0.291005	0	0.365079
0.100529	0	0.449735	0.449735

### Sheet: C2H2
>C2H2 Zn finger motif
0.04878	0	0.902439	0.04878
0.02439	0	0.97561	0
0	0	1	0
0	0	1	0
0	0.146341	0.853659	0
0.341463	0	0	0.658537
0	0.02439	0.658537	0.317073
0	0	0.829268	0.170732
0.170732	0	0.707317	0.121951
0	0.097561	0.682927	0.219512
0.121951	0	0.634146	0.243902

### Sheet: human mouse
>human partial palindromic
0.671875	0	0.320312	0.007812
0	0.265625	0	0.734375
0.546875	0	0.453125	0
0.007812	0.289062	0	0.703125
0.210938	0	0.78125	0.007812
0	0.84375	0	0.15625
0.90625	0	0.09375	0
0	0.156248	0	0.843748
0.843749	0	0.156249	0
0	0.093749	0	0.906249
0.156249	0	0.843749	0
0.007811	0.781249	0	0.210936
0.703124	0	0.289062	0.007811
0	0.453124	0	0.546874
0.734374	0	0.265624	0
0.007811	0.320312	0	0.671874
>mouse canonical
0.634731	0.053892	0.083832	0.227545
0	0	0.023952	0.976048
0.107784	0.125749	0.011976	0.754491
0.39521	0.005988	0.035928	0.562874
0.233533	0.047904	0.664671	0.053892
0.167665	0.784431	0	0.047904
0.946108	0.047904	0.005988	0
0.161677	0.053892	0.005988	0.778443
0.383234	0.101796	0.197605	0.317365
0.502994	0.065868	0.047904	0.383234
0.215569	0.443114	0.221557	0.11976
0.91018	0.041916	0.005988	0.041916
0.898204	0.005988	0.083832	0.011976
0.419162	0.023952	0.035928	0.520958
0.347305	0	0.48503	0.167665
>human canonical
0.086957	0.012422	0.031056	0.869565
0.086957	0.173913	0.074534	0.664596
0.385093	0.012422	0.031056	0.571429
0.242236	0.093168	0.608696	0.055901
0.124224	0.875776	0	0
0.919255	0.043478	0.006211	0.031056
0.161491	0.031056	0	0.807453
0.310559	0.130435	0.267081	0.291925
0.459627	0.018634	0.012422	0.509317
0.024845	0.546584	0.36646	0.062112
0.937888	0	0.006211	0.055901
0.819876	0.074534	0.093168	0.012422
0.503106	0.074534	0.049689	0.372671
0.354037	0.018634	0.552795	0.074534
0.173913	0.248447	0.540373	0.037267
